# Exploring the mobilome and resistome of *Enterococcus faecium* in a One Health context across two continents

**DOI:** 10.1101/2022.04.11.487771

**Authors:** Haley Sanderson, Kristen L. Gray, Alexander Manuele, Finlay Maguire, Amjad Khan, Chaoyue Liu, Chandana N. Rudrappa, John H. E. Nash, James Robertson, Kyrylo Bessonov, Martins Oloni, Brian P. Alcock, Amogelang R. Raphenya, Tim A. McAllister, Sharon J. Peacock, Kathy E. Raven, Theodore Gouliouris, Andrew G. McArthur, Fiona S. L. Brinkman, Ryan C. Fink, Rahat Zaheer, Robert G. Beiko

## Abstract

*Enterococcus faecium* is a ubiquitous opportunistic pathogen that is exhibiting increasing levels of antimicrobial resistance (AMR). Many of the genes that confer resistance and pathogenic functions are localized on mobile genetic elements (MGEs), which facilitate their transfer between lineages. Here, features including resistance determinants, virulence factors, and MGEs were profiled in a set of 1273 *E. faecium* genomes from two disparate geographic locations (in the UK and Canada) from a range of agricultural, clinical, and associated habitats. Neither lineages of *E. faecium* nor MGEs are constrained by geographic proximity, but our results show evidence of a strong association of many profiled genes and MGEs with habitat. Many features were associated with a group of clinical and municipal wastewater genomes that are likely forming a new human-associated ecotype. The evolutionary dynamics of *E. faecium* make it a highly versatile emerging pathogen, and its ability to acquire, transmit, and lose features presents a high risk for the emergence of new pathogenic variants and novel resistance combinations. This study provides a workflow for MGE-centric surveillance of AMR in *Enterococcus* that can be adapted to other pathogens.
