## Supplementary material for "Exploring the mobilome and resistome of *Enterococcus faecium* in a One Health context across two continents": Table S2

### Sheet: ANOVA
Table 1: Three-way ANOVA results for 1200 genomes in habitats that are found in both geographical locations. Type III error correction was used to account for imbalanced classes. Columns indicate significance values testing differences of mean unique features per genome. Interpretation: C(Habitat) indicates signficant variance among group means explained by Habitat. C(Geography) indicates signifi…
	AMR_p	Metal_p	VF_p	Plasmid_p	Genomic Island_p	Phage_p		p Value
C(Type)	0.000642369	0.236498	0.0891731	0.587289	0.958551	0.0468733		< 0.05
C(Habitat)	5.08888e-15	0.0726211	1.28826e-09	1.73673e-31	5.02738e-40	1.14222e-08		< 0.15
C(Geography)	0.834273	4.15511e-05	0.000227708	0.00875628	0.645959	0.779855		< 1.00
C(Type):C(Habitat)	0.000630539	0.025376	0.000146249	0.000105412	5.26321e-07	0.000741484		= 1
C(Type):C(Geography)	0.303594	0.689953	0.712478	0.362137	0.442069	0.610584
C(Habitat):C(Geography)	2.19902e-08	0.000161569	0.657638	0.000250454	1.76316e-13	0.00116305
C(Type):C(Geography):C(Habitat)	0.000176349	0.462426	0.00488114	0.174348	0.00261243	0.0703622
Table 2. Two-way ANOVA for 303 Alberta genome assemblies, performed seperately to account for the Alberta-exclusive environments, Agricultural Wastwater and Natural Water. Type III error correction used to account for imbalanced classes. Columns indicate significance values testing differences of mean unique features per genome. Interpretation: C(Habitat) indicates signficant variance among group…
	AMR_p	Metal_p	VF_p	Plasmid_p	Genomic Island_p	Phage_p
C(Habitat)	2.31611e-40	0.0024797	3.39254e-14	2.19457e-62	1.61063e-55	3.95356e-11
C(Type)	2.33784e-07	0.120972	0.0709258	0.440172	0.950072	0.0447957
C(Habitat):C(Type)	4.71195e-08	0.000257368	2.31873e-05	1.76385e-08	1.16285e-09	0.00193105

### Sheet: AMR
AMR AMR X Type 3-way ANOVOA posthoc, Tukey's HSD
	Type A	Type B
Type A	1	0.001
Type B	0.001	1
AMR AMR X Habitat 3-way ANOVOA posthoc, Tukey's HSD
	Agricultural	Wastewater Mun.	Clinical
Agricultural	1	0.001	0.001
Wastewater Mun.	0.001	1	0.001
Clinical	0.001	0.001	1
AMR AMR X Type X Habitat 3-way ANOVOA posthoc, Tukey's HSD
	Type A X Agricultural	Type A X Wastewater Mun.	Type B X Wastewater Mun.	Type B X Agricultural	Type A X Clinical	Type B X Clinical
Type A X Agricultural	1	0.001	0.001	0.001	0.001	0.001
Type A X Wastewater Mun.	0.001	1	0.001	0.001	0.001	0.001
Type B X Wastewater Mun.	0.001	0.001	1	0.775477	0.001	0.9
Type B X Agricultural	0.001	0.001	0.775477	1	0.001	0.9
Type A X Clinical	0.001	0.001	0.001	0.001	1	0.001
Type B X Clinical	0.001	0.001	0.9	0.9	0.001	1
AMR AMR X Habitat X Geography 3-way ANOVOA posthoc, Tukey's HSD
	Agricultural X United Kingdom	Wastewater Mun. X United Kingdom	Clinical X United Kingdom	Clinical X Canada/Alberta	Wastewater Mun. X Canada/Alberta	Agricultural X Canada/Alberta
Agricultural X United Kingdom	1	0.001	0.001	0.001	0.001	0.173329
Wastewater Mun. X United Kingdom	0.001	1	0.001	0.0754897	0.001	0.001
Clinical X United Kingdom	0.001	0.001	1	0.087016	0.001	0.001
Clinical X Canada/Alberta	0.001	0.0754897	0.087016	1	0.001	0.001
Wastewater Mun. X Canada/Alberta	0.001	0.001	0.001	0.001	1	0.0413244
Agricultural X Canada/Alberta	0.173329	0.001	0.001	0.001	0.0413244	1
AMR AMR X Type X Geography X Habitat 3-way ANOVOA posthoc, Tukey's HSD
	Type A X United Kingdom X Agricultural	Type A X United Kingdom X Wastewater Mun.	Type B X United Kingdom X Wastewater Mun.	Type B X United Kingdom X Agricultural	Type A X United Kingdom X Clinical	Type B X United Kingdom X Clinical	Type A X Canada/Alberta X Clinical	Type A X Canada/Alberta X Wastewater Mun.	Type B X Canada/Alberta X Wastewater Mun.	Type A X Canada/Alberta X Agricultural	Type B X Canada/Alberta X Agricultural	Type B X Canada/Alberta X Clinical
Type A X United Kingdom X Agricultural	1	0.001	0.001	0.9	0.001	0.0873371	0.001	0.00757576	0.001	0.9	0.00100532	0.118491
Type A X United Kingdom X Wastewater Mun.	0.001	1	0.001	0.0523224	0.001	0.001	0.9	0.001	0.001	0.00228218	0.001	0.001
Type B X United Kingdom X Wastewater Mun.	0.001	0.001	1	0.814262	0.001	0.9	0.001	0.9	0.9	0.001	0.9	0.9
Type B X United Kingdom X Agricultural	0.9	0.0523224	0.814262	1	0.00158253	0.9	0.0159001	0.9	0.9	0.9	0.9	0.9
Type A X United Kingdom X Clinical	0.001	0.001	0.001	0.00158253	1	0.001	0.694357	0.001	0.001	0.001	0.001	0.001
Type B X United Kingdom X Clinical	0.0873371	0.001	0.9	0.9	0.001	1	0.001	0.9	0.9	0.255464	0.9	0.9
Type A X Canada/Alberta X Clinical	0.001	0.9	0.001	0.0159001	0.694357	0.001	1	0.001	0.001	0.001	0.001	0.001
Type A X Canada/Alberta X Wastewater Mun.	0.00757576	0.001	0.9	0.9	0.001	0.9	0.001	1	0.9	0.0926016	0.9	0.9
Type B X Canada/Alberta X Wastewater Mun.	0.001	0.001	0.9	0.9	0.001	0.9	0.001	0.9	1	0.00111698	0.9	0.9
Type A X Canada/Alberta X Agricultural	0.9	0.00228218	0.001	0.9	0.001	0.255464	0.001	0.0926016	0.00111698	1	0.0314147	0.277675
Type B X Canada/Alberta X Agricultural	0.00100532	0.001	0.9	0.9	0.001	0.9	0.001	0.9	0.9	0.0314147	1	0.9
Type B X Canada/Alberta X Clinical	0.118491	0.001	0.9	0.9	0.001	0.9	0.001	0.9	0.9	0.277675	0.9	1
AMR AMR X Type 2-way ANOVOA posthoc, Tukey's HSD
	Type A	Type B
Type A	1	0.001
Type B	0.001	1
AMR AMR X Habitat 2-way ANOVOA posthoc, Tukey's HSD
	Clinical	Wastewater Mun.	Agricultural	Natural Water	Wastewater Agr.
Clinical	1	0.001	0.001	0.001	0.001
Wastewater Mun.	0.001	1	0.001	0.740365	0.107948
Agricultural	0.001	0.001	1	0.0288154	0.759702
Natural Water	0.001	0.740365	0.0288154	1	0.614022
Wastewater Agr.	0.001	0.107948	0.759702	0.614022	1
AMR AMR X Habitat X Type 2-way ANOVOA posthoc, Tukey's HSD
	Clinical X Type A	Wastewater Mun. X Type A	Wastewater Mun. X Type B	Agricultural X Type A	Agricultural X Type B	Natural Water X Type A	Wastewater Agr. X Type A	Natural Water X Type B	Wastewater Agr. X Type B	Clinical X Type B
Clinical X Type A	1	0.001	0.001	0.001	0.001	0.001	0.001	0.001	0.001	0.001
Wastewater Mun. X Type A	0.001	1	0.9	0.001	0.9	0.9	0.142667	0.9	0.9	0.9
Wastewater Mun. X Type B	0.001	0.9	1	0.001	0.9	0.399711	0.00368421	0.9	0.9	0.9
Agricultural X Type A	0.001	0.001	0.001	1	0.001	0.00178103	0.9	0.001	0.001	0.00279754
Agricultural X Type B	0.001	0.9	0.9	0.001	1	0.9	0.0509852	0.9	0.9	0.9
Natural Water X Type A	0.001	0.9	0.399711	0.00178103	0.9	1	0.531623	0.728836	0.9	0.9
Wastewater Agr. X Type A	0.001	0.142667	0.00368421	0.9	0.0509852	0.531623	1	0.0251139	0.219731	0.181793
Natural Water X Type B	0.001	0.9	0.9	0.001	0.9	0.728836	0.0251139	1	0.9	0.9
Wastewater Agr. X Type B	0.001	0.9	0.9	0.001	0.9	0.9	0.219731	0.9	1	0.9
Clinical X Type B	0.001	0.9	0.9	0.00279754	0.9	0.9	0.181793	0.9	0.9	1

### Sheet: Metal
Metal Metal X Geography 3-way ANOVOA posthoc, Tukey's HSD
	United Kingdom	Canada/Alberta
United Kingdom	1	0.490555
Canada/Alberta	0.490555	1
Metal Metal X Type X Habitat 3-way ANOVOA posthoc, Tukey's HSD
	Type A X Agricultural	Type A X Wastewater Mun.	Type B X Wastewater Mun.	Type B X Agricultural	Type A X Clinical	Type B X Clinical
Type A X Agricultural	1	0.001	0.001	0.001	0.001	0.20482
Type A X Wastewater Mun.	0.001	1	0.9	0.9	0.169138	0.387545
Type B X Wastewater Mun.	0.001	0.9	1	0.9	0.553185	0.55636
Type B X Agricultural	0.001	0.9	0.9	1	0.476127	0.9
Type A X Clinical	0.001	0.169138	0.553185	0.476127	1	0.0753083
Type B X Clinical	0.20482	0.387545	0.55636	0.9	0.0753083	1
Metal Metal X Habitat X Geography 3-way ANOVOA posthoc, Tukey's HSD
	Agricultural X United Kingdom	Wastewater Mun. X United Kingdom	Clinical X United Kingdom	Clinical X Canada/Alberta	Wastewater Mun. X Canada/Alberta	Agricultural X Canada/Alberta
Agricultural X United Kingdom	1	0.001	0.001	0.001	0.001	0.001
Wastewater Mun. X United Kingdom	0.001	1	0.107838	0.9	0.9	0.71025
Clinical X United Kingdom	0.001	0.107838	1	0.676423	0.693017	0.0701715
Clinical X Canada/Alberta	0.001	0.9	0.676423	1	0.9	0.596806
Wastewater Mun. X Canada/Alberta	0.001	0.9	0.693017	0.9	1	0.9
Agricultural X Canada/Alberta	0.001	0.71025	0.0701715	0.596806	0.9	1
Metal Metal X Habitat 2-way ANOVOA posthoc, Tukey's HSD
	Clinical	Wastewater Mun.	Agricultural	Natural Water	Wastewater Agr.
Clinical	1	0.9	0.263354	0.728844	0.9
Wastewater Mun.	0.9	1	0.712437	0.9	0.9
Agricultural	0.263354	0.712437	1	0.9	0.856446
Natural Water	0.728844	0.9	0.9	1	0.9
Wastewater Agr.	0.9	0.9	0.856446	0.9	1
Metal Metal X Habitat X Type 2-way ANOVOA posthoc, Tukey's HSD
	Clinical X Type A	Wastewater Mun. X Type A	Wastewater Mun. X Type B	Agricultural X Type A	Agricultural X Type B	Natural Water X Type A	Wastewater Agr. X Type A	Natural Water X Type B	Wastewater Agr. X Type B	Clinical X Type B
Clinical X Type A	1	0.9	0.9	0.103772	0.9	0.0324701	0.9	0.9	0.9	0.0593054
Wastewater Mun. X Type A	0.9	1	0.9	0.9	0.9	0.9	0.9	0.614953	0.9	0.591421
Wastewater Mun. X Type B	0.9	0.9	1	0.587917	0.9	0.348131	0.9	0.9	0.9	0.191861
Agricultural X Type A	0.103772	0.9	0.587917	1	0.856454	0.9	0.9	0.0503083	0.75107	0.9
Agricultural X Type B	0.9	0.9	0.9	0.856454	1	0.644121	0.9	0.864465	0.9	0.342404
Natural Water X Type A	0.0324701	0.9	0.348131	0.9	0.644121	1	0.9	0.0194029	0.556851	0.9
Wastewater Agr. X Type A	0.9	0.9	0.9	0.9	0.9	0.9	1	0.656392	0.9	0.704785
Natural Water X Type B	0.9	0.614953	0.9	0.0503083	0.864465	0.0194029	0.656392	1	0.9	0.0176089
Wastewater Agr. X Type B	0.9	0.9	0.9	0.75107	0.9	0.556851	0.9	0.9	1	0.274692
Clinical X Type B	0.0593054	0.591421	0.191861	0.9	0.342404	0.9	0.704785	0.0176089	0.274692	1

### Sheet: VF
VF VF X Habitat 3-way ANOVOA posthoc, Tukey's HSD
	Agricultural	Wastewater Mun.	Clinical
Agricultural	1	0.001	0.001
Wastewater Mun.	0.001	1	0.001
Clinical	0.001	0.001	1
VF VF X Geography 3-way ANOVOA posthoc, Tukey's HSD
	United Kingdom	Canada/Alberta
United Kingdom	1	0.001
Canada/Alberta	0.001	1
VF VF X Type X Habitat 3-way ANOVOA posthoc, Tukey's HSD
	Type A X Agricultural	Type A X Wastewater Mun.	Type B X Wastewater Mun.	Type B X Agricultural	Type A X Clinical	Type B X Clinical
Type A X Agricultural	1	0.001	0.9	0.9	0.001	0.9
Type A X Wastewater Mun.	0.001	1	0.001	0.103252	0.001	0.205065
Type B X Wastewater Mun.	0.9	0.001	1	0.9	0.001	0.9
Type B X Agricultural	0.9	0.103252	0.9	1	0.001	0.9
Type A X Clinical	0.001	0.001	0.001	0.001	1	0.001
Type B X Clinical	0.9	0.205065	0.9	0.9	0.001	1
VF VF X Type X Geography X Habitat 3-way ANOVOA posthoc, Tukey's HSD
	Type A X United Kingdom X Agricultural	Type A X United Kingdom X Wastewater Mun.	Type B X United Kingdom X Wastewater Mun.	Type B X United Kingdom X Agricultural	Type A X United Kingdom X Clinical	Type B X United Kingdom X Clinical	Type A X Canada/Alberta X Clinical	Type A X Canada/Alberta X Wastewater Mun.	Type B X Canada/Alberta X Wastewater Mun.	Type A X Canada/Alberta X Agricultural	Type B X Canada/Alberta X Agricultural	Type B X Canada/Alberta X Clinical
Type A X United Kingdom X Agricultural	1	0.001	0.542511	0.83741	0.001	0.737984	0.001	0.9	0.9	0.0121799	0.9	0.409366
Type A X United Kingdom X Wastewater Mun.	0.001	1	0.001	0.9	0.001	0.9	0.9	0.76299	0.587334	0.001	0.0269241	0.00418377
Type B X United Kingdom X Wastewater Mun.	0.542511	0.001	1	0.281779	0.001	0.156653	0.001	0.810666	0.491043	0.9	0.9	0.9
Type B X United Kingdom X Agricultural	0.83741	0.9	0.281779	1	0.9	0.9	0.9	0.9	0.9	0.0388268	0.611782	0.117232
Type A X United Kingdom X Clinical	0.001	0.001	0.001	0.9	1	0.759438	0.001	0.001	0.001	0.001	0.001	0.001
Type B X United Kingdom X Clinical	0.737984	0.9	0.156653	0.9	0.759438	1	0.9	0.9	0.9	0.0113976	0.520705	0.0754165
Type A X Canada/Alberta X Clinical	0.001	0.9	0.001	0.9	0.001	0.9	1	0.785052	0.635701	0.001	0.0367233	0.00495817
Type A X Canada/Alberta X Wastewater Mun.	0.9	0.76299	0.810666	0.9	0.001	0.9	0.785052	1	0.9	0.164393	0.9	0.47703
Type B X Canada/Alberta X Wastewater Mun.	0.9	0.587334	0.491043	0.9	0.001	0.9	0.635701	0.9	1	0.0255608	0.9	0.291358
Type A X Canada/Alberta X Agricultural	0.0121799	0.001	0.9	0.0388268	0.001	0.0113976	0.001	0.164393	0.0255608	1	0.855336	0.9
Type B X Canada/Alberta X Agricultural	0.9	0.0269241	0.9	0.611782	0.001	0.520705	0.0367233	0.9	0.9	0.855336	1	0.9
Type B X Canada/Alberta X Clinical	0.409366	0.00418377	0.9	0.117232	0.001	0.0754165	0.00495817	0.47703	0.291358	0.9	0.9	1
VF VF X Habitat 2-way ANOVOA posthoc, Tukey's HSD
	Clinical	Wastewater Mun.	Agricultural	Natural Water	Wastewater Agr.
Clinical	1	0.228384	0.001	0.001	0.001
Wastewater Mun.	0.228384	1	0.005395	0.116344	0.0684732
Agricultural	0.001	0.005395	1	0.852015	0.9
Natural Water	0.001	0.116344	0.852015	1	0.9
Wastewater Agr.	0.001	0.0684732	0.9	0.9	1
VF VF X Habitat X Type 2-way ANOVOA posthoc, Tukey's HSD
	Clinical X Type A	Wastewater Mun. X Type A	Wastewater Mun. X Type B	Agricultural X Type A	Agricultural X Type B	Natural Water X Type A	Wastewater Agr. X Type A	Natural Water X Type B	Wastewater Agr. X Type B	Clinical X Type B
Clinical X Type A	1	0.62706	0.471036	0.001	0.0137681	0.001	0.001	0.00915039	0.38015	0.00147808
Wastewater Mun. X Type A	0.62706	1	0.9	0.0791655	0.9	0.784017	0.0523147	0.9	0.9	0.298291
Wastewater Mun. X Type B	0.471036	0.9	1	0.0091511	0.895752	0.513774	0.0117502	0.780878	0.9	0.158757
Agricultural X Type A	0.001	0.0791655	0.0091511	1	0.699824	0.9	0.9	0.878027	0.337101	0.9
Agricultural X Type B	0.0137681	0.9	0.895752	0.699824	1	0.9	0.477058	0.9	0.9	0.837702
Natural Water X Type A	0.001	0.784017	0.513774	0.9	0.9	1	0.639273	0.9	0.9	0.9
Wastewater Agr. X Type A	0.001	0.0523147	0.0117502	0.9	0.477058	0.639273	1	0.623446	0.195704	0.9
Natural Water X Type B	0.00915039	0.9	0.780878	0.878027	0.9	0.9	0.623446	1	0.9	0.9
Wastewater Agr. X Type B	0.38015	0.9	0.9	0.337101	0.9	0.9	0.195704	0.9	1	0.558131
Clinical X Type B	0.00147808	0.298291	0.158757	0.9	0.837702	0.9	0.9	0.9	0.558131	1

### Sheet: Plasmid
Plasmid Plasmid X Habitat 3-way ANOVOA posthoc, Tukey's HSD
	Agricultural	Wastewater Mun.	Clinical
Agricultural	1	0.001	0.001
Wastewater Mun.	0.001	1	0.001
Clinical	0.001	0.001	1
Plasmid Plasmid X Geography 3-way ANOVOA posthoc, Tukey's HSD
	United Kingdom	Canada/Alberta
United Kingdom	1	0.001
Canada/Alberta	0.001	1
Plasmid Plasmid X Type X Habitat 3-way ANOVOA posthoc, Tukey's HSD
	Type A X Agricultural	Type A X Wastewater Mun.	Type B X Wastewater Mun.	Type B X Agricultural	Type A X Clinical	Type B X Clinical
Type A X Agricultural	1	0.001	0.0300178	0.068756	0.001	0.77309
Type A X Wastewater Mun.	0.001	1	0.001	0.001	0.001	0.001
Type B X Wastewater Mun.	0.0300178	0.001	1	0.9	0.001	0.9
Type B X Agricultural	0.068756	0.001	0.9	1	0.001	0.9
Type A X Clinical	0.001	0.001	0.001	0.001	1	0.001
Type B X Clinical	0.77309	0.001	0.9	0.9	0.001	1
Plasmid Plasmid X Habitat X Geography 3-way ANOVOA posthoc, Tukey's HSD
	Agricultural X United Kingdom	Wastewater Mun. X United Kingdom	Clinical X United Kingdom	Clinical X Canada/Alberta	Wastewater Mun. X Canada/Alberta	Agricultural X Canada/Alberta
Agricultural X United Kingdom	1	0.001	0.001	0.001	0.225738	0.0146048
Wastewater Mun. X United Kingdom	0.001	1	0.001	0.001	0.001	0.001
Clinical X United Kingdom	0.001	0.001	1	0.204723	0.001	0.001
Clinical X Canada/Alberta	0.001	0.001	0.204723	1	0.001	0.001
Wastewater Mun. X Canada/Alberta	0.225738	0.001	0.001	0.001	1	0.9
Agricultural X Canada/Alberta	0.0146048	0.001	0.001	0.001	0.9	1
Plasmid Plasmid X Habitat 2-way ANOVOA posthoc, Tukey's HSD
	Clinical	Wastewater Mun.	Agricultural	Natural Water	Wastewater Agr.
Clinical	1	0.001	0.001	0.001	0.001
Wastewater Mun.	0.001	1	0.761868	0.299349	0.594556
Agricultural	0.001	0.761868	1	0.9	0.9
Natural Water	0.001	0.299349	0.9	1	0.9
Wastewater Agr.	0.001	0.594556	0.9	0.9	1
Plasmid Plasmid X Habitat X Type 2-way ANOVOA posthoc, Tukey's HSD
	Clinical X Type A	Wastewater Mun. X Type A	Wastewater Mun. X Type B	Agricultural X Type A	Agricultural X Type B	Natural Water X Type A	Wastewater Agr. X Type A	Natural Water X Type B	Wastewater Agr. X Type B	Clinical X Type B
Clinical X Type A	1	0.001	0.001	0.001	0.001	0.001	0.001	0.001	0.001	0.001
Wastewater Mun. X Type A	0.001	1	0.9	0.9	0.751671	0.563255	0.9	0.691865	0.684714	0.9
Wastewater Mun. X Type B	0.001	0.9	1	0.9	0.9	0.9	0.9	0.9	0.9	0.9
Agricultural X Type A	0.001	0.9	0.9	1	0.9	0.9	0.9	0.9	0.9	0.9
Agricultural X Type B	0.001	0.751671	0.9	0.9	1	0.9	0.9	0.9	0.9	0.9
Natural Water X Type A	0.001	0.563255	0.9	0.9	0.9	1	0.9	0.9	0.9	0.9
Wastewater Agr. X Type A	0.001	0.9	0.9	0.9	0.9	0.9	1	0.9	0.9	0.9
Natural Water X Type B	0.001	0.691865	0.9	0.9	0.9	0.9	0.9	1	0.9	0.9
Wastewater Agr. X Type B	0.001	0.684714	0.9	0.9	0.9	0.9	0.9	0.9	1	0.9
Clinical X Type B	0.001	0.9	0.9	0.9	0.9	0.9	0.9	0.9	0.9	1

### Sheet: Genomic Island
Genomic Island Genomic Island X Habitat 3-way ANOVOA posthoc, Tukey's HSD
	Agricultural	Wastewater Mun.	Clinical
Agricultural	1	0.001	0.001
Wastewater Mun.	0.001	1	0.001
Clinical	0.001	0.001	1
Genomic Island Genomic Island X Type X Habitat 3-way ANOVOA posthoc, Tukey's HSD
	Type A X Agricultural	Type A X Wastewater Mun.	Type B X Wastewater Mun.	Type B X Agricultural	Type A X Clinical	Type B X Clinical
Type A X Agricultural	1	0.001	0.9	0.9	0.001	0.9
Type A X Wastewater Mun.	0.001	1	0.001	0.001	0.001	0.001
Type B X Wastewater Mun.	0.9	0.001	1	0.9	0.001	0.9
Type B X Agricultural	0.9	0.001	0.9	1	0.001	0.9
Type A X Clinical	0.001	0.001	0.001	0.001	1	0.001
Type B X Clinical	0.9	0.001	0.9	0.9	0.001	1
Genomic Island Genomic Island X Habitat X Geography 3-way ANOVOA posthoc, Tukey's HSD
	Agricultural X United Kingdom	Wastewater Mun. X United Kingdom	Clinical X United Kingdom	Clinical X Canada/Alberta	Wastewater Mun. X Canada/Alberta	Agricultural X Canada/Alberta
Agricultural X United Kingdom	1	0.001	0.001	0.001	0.9	0.9
Wastewater Mun. X United Kingdom	0.001	1	0.001	0.001	0.001	0.001
Clinical X United Kingdom	0.001	0.001	1	0.001	0.001	0.001
Clinical X Canada/Alberta	0.001	0.001	0.001	1	0.001	0.001
Wastewater Mun. X Canada/Alberta	0.9	0.001	0.001	0.001	1	0.9
Agricultural X Canada/Alberta	0.9	0.001	0.001	0.001	0.9	1
Genomic Island Genomic Island X Type X Geography X Habitat 3-way ANOVOA posthoc, Tukey's HSD
	Type A X United Kingdom X Agricultural	Type A X United Kingdom X Wastewater Mun.	Type B X United Kingdom X Wastewater Mun.	Type B X United Kingdom X Agricultural	Type A X United Kingdom X Clinical	Type B X United Kingdom X Clinical	Type A X Canada/Alberta X Clinical	Type A X Canada/Alberta X Wastewater Mun.	Type B X Canada/Alberta X Wastewater Mun.	Type A X Canada/Alberta X Agricultural	Type B X Canada/Alberta X Agricultural	Type B X Canada/Alberta X Clinical
Type A X United Kingdom X Agricultural	1	0.001	0.9	0.9	0.001	0.9	0.001	0.9	0.9	0.9	0.9	0.9
Type A X United Kingdom X Wastewater Mun.	0.001	1	0.001	0.543963	0.001	0.00182362	0.001	0.001	0.001	0.001	0.001	0.0638535
Type B X United Kingdom X Wastewater Mun.	0.9	0.001	1	0.9	0.001	0.9	0.001	0.9	0.9	0.9	0.9	0.9
Type B X United Kingdom X Agricultural	0.9	0.543963	0.9	1	0.0314458	0.9	0.001	0.9	0.9	0.9	0.9	0.9
Type A X United Kingdom X Clinical	0.001	0.001	0.001	0.0314458	1	0.001	0.001	0.001	0.001	0.001	0.001	0.001
Type B X United Kingdom X Clinical	0.9	0.00182362	0.9	0.9	0.001	1	0.001	0.9	0.9	0.9	0.9	0.9
Type A X Canada/Alberta X Clinical	0.001	0.001	0.001	0.001	0.001	0.001	1	0.001	0.001	0.001	0.001	0.001
Type A X Canada/Alberta X Wastewater Mun.	0.9	0.001	0.9	0.9	0.001	0.9	0.001	1	0.9	0.9	0.9	0.9
Type B X Canada/Alberta X Wastewater Mun.	0.9	0.001	0.9	0.9	0.001	0.9	0.001	0.9	1	0.9	0.9	0.9
Type A X Canada/Alberta X Agricultural	0.9	0.001	0.9	0.9	0.001	0.9	0.001	0.9	0.9	1	0.9	0.9
Type B X Canada/Alberta X Agricultural	0.9	0.001	0.9	0.9	0.001	0.9	0.001	0.9	0.9	0.9	1	0.9
Type B X Canada/Alberta X Clinical	0.9	0.0638535	0.9	0.9	0.001	0.9	0.001	0.9	0.9	0.9	0.9	1
Genomic Island Genomic Island X Habitat 2-way ANOVOA posthoc, Tukey's HSD
	Clinical	Wastewater Mun.	Agricultural	Natural Water	Wastewater Agr.
Clinical	1	0.001	0.001	0.001	0.001
Wastewater Mun.	0.001	1	0.9	0.9	0.840219
Agricultural	0.001	0.9	1	0.9	0.876969
Natural Water	0.001	0.9	0.9	1	0.9
Wastewater Agr.	0.001	0.840219	0.876969	0.9	1
Genomic Island Genomic Island X Habitat X Type 2-way ANOVOA posthoc, Tukey's HSD
	Clinical X Type A	Wastewater Mun. X Type A	Wastewater Mun. X Type B	Agricultural X Type A	Agricultural X Type B	Natural Water X Type A	Wastewater Agr. X Type A	Natural Water X Type B	Wastewater Agr. X Type B	Clinical X Type B
Clinical X Type A	1	0.001	0.001	0.001	0.001	0.001	0.001	0.001	0.001	0.001
Wastewater Mun. X Type A	0.001	1	0.9	0.9	0.9	0.9	0.9	0.9	0.889664	0.9
Wastewater Mun. X Type B	0.001	0.9	1	0.9	0.9	0.9	0.9	0.9	0.9	0.9
Agricultural X Type A	0.001	0.9	0.9	1	0.9	0.9	0.9	0.9	0.9	0.9
Agricultural X Type B	0.001	0.9	0.9	0.9	1	0.9	0.9	0.9	0.9	0.9
Natural Water X Type A	0.001	0.9	0.9	0.9	0.9	1	0.9	0.9	0.868445	0.9
Wastewater Agr. X Type A	0.001	0.9	0.9	0.9	0.9	0.9	1	0.9	0.9	0.9
Natural Water X Type B	0.001	0.9	0.9	0.9	0.9	0.9	0.9	1	0.9	0.9
Wastewater Agr. X Type B	0.001	0.889664	0.9	0.9	0.9	0.868445	0.9	0.9	1	0.9
Clinical X Type B	0.001	0.9	0.9	0.9	0.9	0.9	0.9	0.9	0.9	1

### Sheet: Phage
Phage Phage X Type 3-way ANOVOA posthoc, Tukey's HSD
	Type A	Type B
Type A	1	0.162145
Type B	0.162145	1
Phage Phage X Habitat 3-way ANOVOA posthoc, Tukey's HSD
	Agricultural	Wastewater Mun.	Clinical
Agricultural	1	0.113519	0.001
Wastewater Mun.	0.113519	1	0.001
Clinical	0.001	0.001	1
Phage Phage X Type X Habitat 3-way ANOVOA posthoc, Tukey's HSD
	Type A X Agricultural	Type A X Wastewater Mun.	Type B X Wastewater Mun.	Type B X Agricultural	Type A X Clinical	Type B X Clinical
Type A X Agricultural	1	0.097931	0.732162	0.200008	0.001	0.9
Type A X Wastewater Mun.	0.097931	1	0.9	0.888323	0.001	0.9
Type B X Wastewater Mun.	0.732162	0.9	1	0.792435	0.0380163	0.9
Type B X Agricultural	0.200008	0.888323	0.792435	1	0.9	0.9
Type A X Clinical	0.001	0.001	0.0380163	0.9	1	0.634768
Type B X Clinical	0.9	0.9	0.9	0.9	0.634768	1
Phage Phage X Habitat X Geography 3-way ANOVOA posthoc, Tukey's HSD
	Agricultural X United Kingdom	Wastewater Mun. X United Kingdom	Clinical X United Kingdom	Clinical X Canada/Alberta	Wastewater Mun. X Canada/Alberta	Agricultural X Canada/Alberta
Agricultural X United Kingdom	1	0.154919	0.001	0.001	0.9	0.9
Wastewater Mun. X United Kingdom	0.154919	1	0.10099	0.001	0.9	0.9
Clinical X United Kingdom	0.001	0.10099	1	0.001	0.196916	0.423993
Clinical X Canada/Alberta	0.001	0.001	0.001	1	0.001	0.001
Wastewater Mun. X Canada/Alberta	0.9	0.9	0.196916	0.001	1	0.9
Agricultural X Canada/Alberta	0.9	0.9	0.423993	0.001	0.9	1
Phage Phage X Type 2-way ANOVOA posthoc, Tukey's HSD
	Type A	Type B
Type A	1	0.00333882
Type B	0.00333882	1
Phage Phage X Habitat 2-way ANOVOA posthoc, Tukey's HSD
	Clinical	Wastewater Mun.	Agricultural	Natural Water	Wastewater Agr.
Clinical	1	0.001	0.001	0.001	0.00192651
Wastewater Mun.	0.001	1	0.9	0.9	0.9
Agricultural	0.001	0.9	1	0.9	0.9
Natural Water	0.001	0.9	0.9	1	0.9
Wastewater Agr.	0.00192651	0.9	0.9	0.9	1
Phage Phage X Habitat X Type 2-way ANOVOA posthoc, Tukey's HSD
	Clinical X Type A	Wastewater Mun. X Type A	Wastewater Mun. X Type B	Agricultural X Type A	Agricultural X Type B	Natural Water X Type A	Wastewater Agr. X Type A	Natural Water X Type B	Wastewater Agr. X Type B	Clinical X Type B
Clinical X Type A	1	0.0114847	0.001	0.001	0.439916	0.001	0.138866	0.0874962	0.0291647	0.0336321
Wastewater Mun. X Type A	0.0114847	1	0.9	0.9	0.9	0.9	0.9	0.9	0.9	0.9
Wastewater Mun. X Type B	0.001	0.9	1	0.9	0.877982	0.9	0.9	0.9	0.9	0.9
Agricultural X Type A	0.001	0.9	0.9	1	0.576455	0.9	0.9	0.9	0.9	0.9
Agricultural X Type B	0.439916	0.9	0.877982	0.576455	1	0.396509	0.9	0.9	0.9	0.823624
Natural Water X Type A	0.001	0.9	0.9	0.9	0.396509	1	0.9	0.879537	0.9	0.9
Wastewater Agr. X Type A	0.138866	0.9	0.9	0.9	0.9	0.9	1	0.9	0.9	0.9
Natural Water X Type B	0.0874962	0.9	0.9	0.9	0.9	0.879537	0.9	1	0.9	0.9
Wastewater Agr. X Type B	0.0291647	0.9	0.9	0.9	0.9	0.9	0.9	0.9	1	0.9
Clinical X Type B	0.0336321	0.9	0.9	0.9	0.823624	0.9	0.9	0.9	0.9	1
